# Automatic annotation of the bHLH gene family in plants

**DOI:** 10.1101/2023.05.02.539087

**Authors:** Corinna Thoben, Boas Pucker

**Affiliations:** Plant Biotechnology and Bioinformatics, Institute of Plant Biology & Braunschweig Integrated Centre of Systems Biology (BRICS), TU Braunschweig, Braunschweig, Germany

**Keywords:** bHLH, *Arabidopsis thaliana*, *Croton tiglium*, *Dioscorea dumetorum*, orthology, phylogeny, annotation

## Abstract

**Background:** The bHLH transcription factor family is named after the basic helix-loop-helix (bHLH) domain that is a characteristic element of their members. Understanding the function and characteristics of this family is important for the examination of a wide range of functions. As the availability of genome sequences and transcriptome assemblies has increased significantly, the need for automated solutions that provide reliable functional annotations is emphasised.

**Results:** A phylogenetic approach was adapted for the automatic identification and functional annotation of the bHLH transcription factor family. The bHLH_annotator for the automated functional annotation of bHLHs was implemented in Python3. Sequences of bHLHs described in literature were collected to represent the full diversity of bHLH sequences.

Previously described orthologs form the basis for the functional annotation assignment to candidates which are also screened for bHLH-specific motifs. The pipeline was successfully deployed on the two *Arabidopsis thaliana* accessions Col-0 and Nd-1, the monocot species *Dioscorea dumetorum*, and a transcriptome assembly of *Croton tiglium*.

Depending on the applied search parameters for the initial candidates in the pipeline, species-specific candidates or members of the bHLH family which experienced domain loss can be identified.

**Conclusions:** The bHLH_annotator allows a detailed and systematic investigation of the bHLH family in land plant species and classifies candidates based on bHLH-specific characteristics, which distinguishes the pipeline from other established functional annotation tools. This provides the basis for the functional annotation of the bHLH family in land plants and the systematic examination of a wide range of functions regulated by this transcription factor family.
