## Additional file 11 for "Automatic annotation of the bHLH gene family in plants"

Name	Subfamily	Lineage
Araip.I62ZT.1	II	Eudicots
Araip.V8XWP.1	II	Eudicots
Araip.438GZ.1	II	Eudicots
AqbHLH067	II	Eudicots
PpbHLH090	II	Bryophytes
SmbHLH055	II	Lycophytes
GbbHLH035	II	Gymnosperm
MabHLH015	II	Monocots
OsbHLH142	II	Monocots
ZmbHLH164	II	Monocots
SbbHLH067	II	Monocots
evm-27.model.AmTr-v1.0-scaffold00048.137	II	Amborellales
PDK-30s668421g002	II	Monocots
MabHLH112	II	Monocots
OsbHLH141	II	Monocots
ZmbHLH130	II	Monocots
SbbHLH095	II	Monocots
NnbHLH19	II	Eudicots
AqbHLH044	II	Eudicots
Prupe.2G097200.1	II	Eudicots
FtbHLH154	II	Eudicots
CsbHLH006	II	Eudicots
PtbHLH074	II	Eudicots
vvbHLH069	II	Eudicots
NtbHLH125	II	Eudicots
GhbHLH072	II	Eudicots
GhbHLH245	II	Eudicots
CmbHLH055	II	Eudicots
CgbHLH091	II	Eudicots
PtbHLH104	II	Eudicots
PvbHLH155	II	Eudicots
Aradu.FEY54.1	II	Eudicots
Araip.UT46I.1	II	Eudicots
EgrbHLH067	II	Eudicots
BrabHLH115	II	Eudicots
AtbHLH010	II	Eudicots
GbbHLH021	Ia	Gymnosperm
SmbHLH065	Ia	Lycophytes
SmbHLH080	Ia	Lycophytes
GbbHLH025	Ia	Gymnosperm
PpbHLH033	Ia	Bryophytes
PpbHLH023	Ia	Bryophytes
PpbHLH006	Ia	Bryophytes
PpbHLH039	Ia	Bryophytes
PpbHLH004	Ia	Bryophytes
BrabHLH009	Ia	Eudicots
GhbHLH327	Ia	Eudicots
NtbHLH71	Ia	Eudicots
GhbHLH417	Ia	Eudicots
MabHLH179	Ia	Monocots
PDK-30s738391g001	Ia	Monocots
ZmbHLH122	Ia	Monocots
SbbHLH084	Ia	Monocots
NnbHLH47	Ia	Eudicots
CsbHLH109	Ia	Eudicots
PtbHLH154	Ia	Eudicots
BrabHLH016	Ia	Eudicots
AtbHLH098	Ia	Eudicots
PpbHLH017	Ia	Bryophytes
SmbHLH100	Ia	Lycophytes
SmbHLH094	Ia	Lycophytes
evm-27.model.AmTr-v1.0-scaffold00089.12	Ia	Amborellales
AqbHLH031	Ia	Eudicots
NnbHLH89	Ia	Eudicots
PDK-30s756321g001	Ia	Monocots
MabHLH023	Ia	Monocots
OsbHLH051	Ia	Monocots
ZmbHLH170	Ia	Monocots
SbbHLH163	Ia	Monocots
PvbHLH037	Ia	Eudicots
Araip.12TI6.1	Ia	Eudicots
Aradu.UB339.1	Ia	Eudicots
CmbHLH060	Ia	Eudicots
FtbHLH113	Ia	Eudicots
BrabHLH011	Ia	Eudicots
AtbHLH097	Ia	Eudicots
GhbHLH131	Ia	Eudicots
PtbHLH009	Ia	Eudicots
NtbHLH97	Ia	Eudicots
PmbHLH30	Ia	Eudicots
Prupe.1G006600.1	Ia	Eudicots
GbbHLH031	Ia	Gymnosperm
evm-27.model.AmTr-v1.0-scaffold00001.504	Ia	Amborellales
NnbHLH62	Ia	Eudicots
MabHLH170	Ia	Monocots
BrabHLH209	Ia	Eudicots
PvbHLH138	Ia	Eudicots
vvbHLH067	Ia	Eudicots
CgbHLH057	Ia	Eudicots
GhbHLH150	Ia	Eudicots
PtbHLH095	Ia	Eudicots
CsbHLH036	Ia	Eudicots
BrabHLH226	Ia	Eudicots
AtbHLH070	Ia	Eudicots
MabHLH245	Ia	Monocots
BrabHLH110	Ia	Eudicots
GhbHLH338	Ia	Eudicots
GhbHLH412	Ia	Eudicots
MabHLH174	Ia	Monocots
FtbHLH116	Ia	Eudicots
BrabHLH182	Ia	Eudicots
PtbHLH089	Ia	Eudicots
PtbHLH007	Ia	Eudicots
ZmbHLH107	Ia	Monocots
BrabHLH159	Ia	Eudicots
PvbHLH094	Ia	Eudicots
GhbHLH391	Ia	Eudicots
GhbHLH203	Ia	Eudicots
GhbHLH322	Ia	Eudicots
NnbHLH53	Ia	Eudicots
NtbHLH94	Ia	Eudicots
GhbHLH348	Ia	Eudicots
GhbHLH014	Ia	Eudicots
GhbHLH270	Ia	Eudicots
GhbHLH220	Ia	Eudicots
BrabHLH048	Ia	Eudicots
EgrbHLH010	Ia	Eudicots
GhbHLH324	XV	Eudicots
MabHLH107	XV	Monocots
PDK-30s770491g001	XV	Monocots
GhbHLH410	XV	Eudicots
GhbHLH363	XV	Eudicots
BrabHLH051	XV	Eudicots
NtbHLH135.3	XV	Eudicots
PtbHLH097	XV	Eudicots
GhbHLH171	XV	Eudicots
GbbHLH069	XV	Gymnosperm
evm-27.model.AmTr-v1.0-scaffold00010.380	XV	Amborellales
AqbHLH052	XV	Eudicots
MabHLH069	XV	Monocots
GhbHLH243	XV	Eudicots
OsbHLH154	XV	Monocots
SbbHLH121	XV	Monocots
ZmbHLH39	XV	Monocots
GhbHLH307	XV	Eudicots
PvbHLH059	XV	Eudicots
CsbHLH055	XV	Eudicots
AtbHLH163	XV	Eudicots
BrabHLH145	XV	Eudicots
PvbHLH043	XV	Eudicots
CmbHLH095	XV	Eudicots
PmbHLH21	XV	Eudicots
GhbHLH273	XV	Eudicots
GhbHLH423	XV	Eudicots
EgrbHLH093	XV	Eudicots
GhbHLH408	XV	Eudicots
GhbHLH222	XV	Eudicots
GbbHLH007	Ib(1)	Gymnosperm
SmbHLH026	Ib(1)	Lycophytes
GbbHLH055	Ib(1)	Gymnosperm
evm-27.model.AmTr-v1.0-scaffold00017.176	Ib(1)	Amborellales
FtbHLH066	Ib(1)	Eudicots
ZmbHLH138	Ib(1)	Monocots
OsbHLH144	Ib(1)	Monocots
ZmbHLH44	Ib(1)	Monocots
SbbHLH108	Ib(1)	Monocots
GhbHLH228	Ib(1)	Eudicots
GhbHLH421	Ib(1)	Eudicots
PvbHLH039	Ib(1)	Eudicots
Aradu.U4ABC.1	Ib(1)	Eudicots
Araip.K6CZL.1	Ib(1)	Eudicots
CmbHLH003	Ib(1)	Eudicots
BrabHLH227	Ib(1)	Eudicots
AtbHLH095	Ib(1)	Eudicots
CgbHLH95.1	Ib(1)	Eudicots
NtbHLH100.1	Ib(1)	Eudicots
EgrbHLH087	Ib(1)	Eudicots
vvbHLH014	Ib(1)	Eudicots
CsbHLH029	Ib(1)	Eudicots
Prupe.8G127700.1	Ib(1)	Eudicots
PmbHLH54	Ib(1)	Eudicots
AqbHLH069	Ib(1)	Eudicots
MabHLH194	Ib(1)	Monocots
PDK-30s737611g001	Ib(1)	Monocots
NnbHLH49	Ib(1)	Eudicots
GhbHLH434	Ib(1)	Eudicots
PtbHLH130	Ib(1)	Eudicots
GbbHLH045	Ib(1)	Gymnosperm
SmbHLH019	Ib(1)	Lycophytes
PpbHLH083	Ib(1)	Bryophytes
PpbHLH025	Ib(1)	Bryophytes
SmbHLH081	Ib(1)	Lycophytes
vvbHLH051	Ib(2)	Eudicots
FtbHLH016	Ib(2)	Eudicots
NnbHLH41	Ib(2)	Eudicots
CgbHLH160	Ib(2)	Eudicots
GhbHLH420	Ib(2)	Eudicots
BrabHLH099	Ib(2)	Eudicots
AtbHLH160	Ib(2)	Eudicots
GbbHLH071	Ib(2)	Gymnosperm
evm-27.model.AmTr-v1.0-scaffold00002.15	Ib(2)	Amborellales
BrabHLH037	Ib(2)	Eudicots
MabHLH218	Ib(2)	Monocots
OsbHLH056	Ib(2)	Monocots
SbbHLH079	Ib(2)	Monocots
ZmbHLH175	Ib(2)	Monocots
AqbHLH018	Ib(2)	Eudicots
NnbHLH40	Ib(2)	Eudicots
FtbHLH111	Ib(2)	Eudicots
NtbHLH38.1	Ib(2)	Eudicots
CsbHLH016	Ib(2)	Eudicots
CmbHLH088	Ib(2)	Eudicots
Prupe.7G040100.1	Ib(2)	Eudicots
PmbHLH95	Ib(2)	Eudicots
AtbHLH039	Ib(2)	Eudicots
BrabHLH229	Ib(2)	Eudicots
BrabHLH084	Ib(2)	Eudicots
BrabHLH088	Ib(2)	Eudicots
CgbHLH039	Ib(2)	Eudicots
PtbHLH111	Ib(2)	Eudicots
vvbHLH056	Ib(2)	Eudicots
EgrbHLH005	Ib(2)	Eudicots
GhbHLH394	Ib(2)	Eudicots
PvbHLH008	Ib(2)	Eudicots
GhbHLH331	Ib(2)	Eudicots
GhbHLH258	Ib(2)	Eudicots
Aradu.9K9IH.1	Ib(2)	Eudicots
Araip.YR6Y7.1	Ib(2)	Eudicots
GbbHLH052	Ib(2)	Gymnosperm
PmbHLH58	Ib(2)	Eudicots
evm-27.model.AmTr-v1.0-scaffold00032.24	Ib(2)	Amborellales
CmbHLH091	Ib(2)	Eudicots
EgrbHLH052	Ib(2)	Eudicots
NtbHLH121.2	Ib(2)	Eudicots
FtbHLH138	Ib(2)	Eudicots
FtbHLH095	Ib(2)	Eudicots
PtbHLH012	Ib(2)	Eudicots
CgbHLH36.2	Ib(2)	Eudicots
AqbHLH081	Ib(2)	Eudicots
FtbHLH096	Ib(2)	Eudicots
BrabHLH155	Ib(2)	Eudicots
BrabHLH123	Ib(2)	Eudicots
AtbHLH125	Ib(2)	Eudicots
BrabHLH201	Ib(2)	Eudicots
NtbHLH36	Ib(2)	Eudicots
CsbHLH026	Ib(2)	Eudicots
GhbHLH094	Ib(2)	Eudicots
PtbHLH021	Ib(2)	Eudicots
GhbHLH416	Ib(2)	Eudicots
PtbHLH055	Ib(2)	Eudicots
vvbHLH070	Ib(2)	Eudicots
PvbHLH086	Ib(2)	Eudicots
PmbHLH43	Ib(2)	Eudicots
BrabHLH054	Ib(2)	Eudicots
BrabHLH136	Ib(2)	Eudicots
EgrbHLH085	Ib(2)	Eudicots
Aradu.752ZV.1	Ib(2)	Eudicots
PvbHLH087	Ib(2)	Eudicots
GhbHLH415	Ib(2)	Eudicots
GhbHLH335	Ib(2)	Eudicots
GhbHLH135	Ib(2)	Eudicots
GhbHLH356	Ib(2)	Eudicots
CsbHLH074	Ib(2)	Eudicots
AT1G10585	Ib(2)	Eudicots
MabHLH005	Ib(2)	Monocots
PDK-30s891671g001	Ib(2)	Monocots
MabHLH062	Ib(2)	Monocots
SbbHLH023	Ib(2)	Monocots
ZmbHLH73	Ib(2)	Monocots
NnbHLH2	Ib(2)	Eudicots
AqbHLH042	Ib(2)	Eudicots
FtbHLH013	Ib(2)	Eudicots
NtbHLH162.4	Ib(2)	Eudicots
PtbHLH110	Ib(2)	Eudicots
EgrbHLH011	Ib(2)	Eudicots
PvbHLH050	Ib(2)	Eudicots
CgbHLH162.7	Ib(2)	Eudicots
GhbHLH221	Ib(2)	Eudicots
MabHLH151	Ib(2)	Monocots
AtbHLH162	Ib(2)	Eudicots
BrabHLH080	Ib(2)	Eudicots
NnbHLH3	Ib(2)	Eudicots
NtbHLH162.3	Ib(2)	Eudicots
Prupe.4G048500.1	Ib(2)	Eudicots
PtbHLH098	Ib(2)	Eudicots
GhbHLH286	Ib(2)	Eudicots
GhbHLH344	Ib(2)	Eudicots
GhbHLH262	Ib(2)	Eudicots
FtbHLH164	Ib(2)	Eudicots
vvbHLH050	Ib(2)	Eudicots
GhbHLH405	Ib(2)	Eudicots
GhbHLH248	Ib(2)	Eudicots
PmbHLH33	Ib(2)	Eudicots
PtbHLH103	Ib(2)	Eudicots
CmbHLH007	Ib(2)	Eudicots
EgrbHLH135	Ib(2)	Eudicots
PvbHLH067	Ib(2)	Eudicots
PvbHLH150	Ib(2)	Eudicots
Aradu.Y3AAH.1	Ib(2)	Eudicots
Araip.P4GTD.1	Ib(2)	Eudicots
Aradu.U3SNU.1	IVa	Eudicots
OsbHLH023	IVa	Monocots
ZmbHLH13	IVa	Monocots
SbbHLH018	IVa	Monocots
NtbHLH117.1	IVa	Eudicots
FtbHLH133	IVa	Eudicots
FtbHLH134	IVa	Eudicots
ZmbHLH17	IVa	Monocots
SbbHLH153	IVa	Monocots
ZmbHLH30	IVa	Monocots
OsbHLH020	IVa	Monocots
PDK-30s909501g001	IVa	Monocots
MabHLH072	IVa	Monocots
BrabHLH172	IVa	Eudicots
BrabHLH173	IVa	Eudicots
CmbHLH082	IVa	Eudicots
CsbHLH054	IVa	Eudicots
GhbHLH368	IVa	Eudicots
GhbHLH178	IVa	Eudicots
GhbHLH232	IVa	Eudicots
GhbHLH387	IVa	Eudicots
AqbHLH087	IVa	Eudicots
GbbHLH027	IVa	Gymnosperm
SmbHLH008	IVa	Lycophytes
PpbHLH026	IVa	Bryophytes
NnbHLH110	IVa	Eudicots
NnbHLH64	IVa	Eudicots
MabHLH163	IVa	Monocots
MabHLH165	IVa	Monocots
NtbHLH18	IVa	Eudicots
BrabHLH069	IVa	Eudicots
AtbHLH025	IVa	Eudicots
BrabHLH078	IVa	Eudicots
GhbHLH213	IVa	Eudicots
GhbHLH249	IVa	Eudicots
GhbHLH039	IVa	Eudicots
PvbHLH028	IVa	Eudicots
Araip.JIB5P.1	IVa	Eudicots
Aradu.WC9V5.1	IVa	Eudicots
EgrbHLH118	IVa	Eudicots
PtbHLH127	IVa	Eudicots
PvbHLH051	IVa	Eudicots
PvbHLH133	IVa	Eudicots
PvbHLH140	IVa	Eudicots
PvbHLH142	IVa	Eudicots
PvbHLH144	IVa	Eudicots
GhbHLH386	IVa	Eudicots
CgbHLH25.4	IVa	Eudicots
GhbHLH233	IVa	Eudicots
vvbHLH036	IVa	Eudicots
PmbHLH07	IVa	Eudicots
Prupe.6G211900.1	IVa	Eudicots
FtbHLH084	XIII	Eudicots
EgrbHLH030	XIII	Eudicots
EgrbHLH082	XIII	Eudicots
FtbHLH147	XIII	Eudicots
ZmbHLH147	XIII	Monocots
FtbHLH048	XIII	Eudicots
CmbHLH039	XIII	Eudicots
PtbHLH043	XIII	Eudicots
Araip.UYW0K.1	XIII	Eudicots
Aradu.8L7DK.1	XIII	Eudicots
NnbHLH101	XIII	Eudicots
FtbHLH062	XIII	Eudicots
CgbHLH155	XIII	Eudicots
GhbHLH089	XIII	Eudicots
GhbHLH313	XIII	Eudicots
AtbHLH155	XIII	Eudicots
PtbHLH028	XIII	Eudicots
EgrbHLH044	XIII	Eudicots
PtbHLH128	XIII	Eudicots
GhbHLH237	XIII	Eudicots
GhbHLH316	XIII	Eudicots
SmbHLH016	XIII	Lycophytes
OsbHLH149	XIII	Monocots
PDK-30s1089221g008	XIII	Monocots
SbbHLH141	XIII	Monocots
ZmbHLH79	XIII	Monocots
AqbHLH003	XIII	Eudicots
FtbHLH150	XIII	Eudicots
EgrbHLH028	XIII	Eudicots
PtbHLH001	XIII	Eudicots
GhbHLH046	XIII	Eudicots
GhbHLH113	XIII	Eudicots
PpbHLH064	IIIf	Bryophytes
PpbHLH051	IIIf	Bryophytes
SmbHLH097	IIIf	Lycophytes
PpbHLH078	IIIf	Bryophytes
ZmbHLH207	IIIf	Monocots
OsbHLH013	IIIf	Monocots
PDK-30s868711g002	IIIf	Monocots
MabHLH105	IIIf	Monocots
NnbHLH25	IIIf	Eudicots
PtbHLH062	IIIf	Eudicots
CgbHLH012	IIIf	Eudicots
GhbHLH147	IIIf	Eudicots
Araip.AK8SS.1	IIIf	Eudicots
Aradu.6VX3K.1	IIIf	Eudicots
BrabHLH152	IIIf	Eudicots
AtbHLH001	IIIf	Eudicots
PvbHLH033	IIIf	Eudicots
NtbHLH47.1	IIIf	Eudicots
Prupe.5G100700.1	IIIf	Eudicots
GhbHLH319	IIIf	Eudicots
GhbHLH138	IIIf	Eudicots
GbbHLH065	IIIf	Gymnosperm
BrabHLH213	IIIf	Eudicots
evm-27.model.AmTr-v1.0-scaffold00025.26	IIIf	Amborellales
PDK-30s747271g001	IIIf	Monocots
MabHLH124	IIIf	Monocots
SbbHLH039	IIIf	Monocots
OsbHLH017	IIIf	Monocots
AqbHLH028	IIIf	Eudicots
NnbHLH27	IIIf	Eudicots
PvbHLH011	IIIf	Eudicots
PtbHLH131	IIIf	Eudicots
EgrbHLH098	IIIf	Eudicots
vvbHLH030	IIIf	Eudicots
CsbHLH112	IIIf	Eudicots
CgbHLH042	IIIf	Eudicots
GhbHLH378	IIIf	Eudicots
GhbHLH320	IIIf	Eudicots
FtbHLH078	IIIf	Eudicots
PmbHLH45	IIIf	Eudicots
PpbHLH085	IVd	Bryophytes
PpbHLH095	IVd	Bryophytes
ZmbHLH91	IVd	Monocots
SbbHLH070	IVd	Monocots
PtbHLH174	IVd	Eudicots
ZmbHLH168	IVd	Monocots
OsbHLH028	IVd	Monocots
SbbHLH156	IVd	Monocots
ZmbHLH172	IVd	Monocots
GbbHLH018	IVd	Gymnosperm
MabHLH177	IVd	Monocots
ZmbHLH177	IVd	Monocots
SbbHLH074	IVd	Monocots
PDK-30s996831g001	IVd	Monocots
MabHLH067	IVd	Monocots
OsbHLH148	IVd	Monocots
ZmbHLH34	IVd	Monocots
SbbHLH007	IVd	Monocots
CmbHLH057	IVd	Eudicots
BrabHLH156	IVd	Eudicots
AtbHLH092	IVd	Eudicots
evm-27.model.AmTr-v1.0-scaffold00002.492	IVd	Amborellales
AqbHLH063	IVd	Eudicots
NnbHLH75	IVd	Eudicots
vvbHLH021	IVd	Eudicots
PmbHLH29	IVd	Eudicots
Prupe.1G030500.1	IVd	Eudicots
PtbHLH112	IVd	Eudicots
CsbHLH082	IVd	Eudicots
EgrbHLH096	IVd	Eudicots
GhbHLH218	IVd	Eudicots
GhbHLH339	IVd	Eudicots
MabHLH134	IVd	Monocots
GbbHLH029	IVd	Gymnosperm
evm-27.model.AmTr-v1.0-scaffold00064.106	IVd	Amborellales
PDK-30s684311g002	IVd	Monocots
MabHLH234	IVd	Monocots
OsbHLH030	IVd	Monocots
OsbHLH029	IVd	Monocots
ZmbHLH124	IVd	Monocots
SbbHLH082	IVd	Monocots
NnbHLH12	IVd	Eudicots
AqbHLH118	IVd	Eudicots
vvbHLH045	IVd	Eudicots
Prupe.7G207500.1	IVd	Eudicots
CmbHLH015	IVd	Eudicots
CsbHLH071	IVd	Eudicots
CgbHLH041	IVd	Eudicots
GhbHLH070	IVd	Eudicots
GhbHLH254	IVd	Eudicots
GhbHLH309	IVd	Eudicots
EgrbHLH036	IVd	Eudicots
PvbHLH127	IVd	Eudicots
Aradu.023N4.1	IVd	Eudicots
Araip.P7G4I.1	IVd	Eudicots
FtbHLH083	IVd	Eudicots
AtbHLH041	IVd	Eudicots
BrabHLH197	IVd	Eudicots
PpbHLH072	IIId+e	Bryophytes
FtbHLH033	IIId+e	Eudicots
OsbHLH167	IIId+e	Monocots
SbbHLH052	IIId+e	Monocots
ZmbHLH60	IIId+e	Monocots
GhbHLH380	IIId+e	Eudicots
BrabHLH075	IIId+e	Eudicots
PtbHLH119	IIId+e	Eudicots
MabHLH166	IIId+e	Monocots
PDK-30s1042771g006	IIId+e	Monocots
evm-27.model.AmTr-v1.0-scaffold00049.187	IIId+e	Amborellales
BrabHLH030	IIId+e	Eudicots
ZmbHLH169	IIId+e	Monocots
BrabHLH187	IIId+e	Eudicots
FtbHLH037	IIId+e	Eudicots
FtbHLH123	IIId+e	Eudicots
NnbHLH16	IIId+e	Eudicots
NtbHLH3.1	IIId+e	Eudicots
CsbHLH078	IIId+e	Eudicots
PvbHLH136	IIId+e	Eudicots
CmbHLH059	IIId+e	Eudicots
GhbHLH373	IIId+e	Eudicots
EgrbHLH049	IIId+e	Eudicots
PtbHLH147	IIId+e	Eudicots
GbbHLH032	IIId+e	Gymnosperm
MabHLH004	IIId+e	Monocots
NnbHLH93	IIId+e	Eudicots
vvbHLH009	IIId+e	Eudicots
PvbHLH061	IIId+e	Eudicots
GhbHLH189	IIId+e	Eudicots
GhbHLH315	IIId+e	Eudicots
Aradu.G27H3.1	IIId+e	Eudicots
PtbHLH143	IIId+e	Eudicots
GhbHLH179	IIId+e	Eudicots
GhbHLH374	IIId+e	Eudicots
GhbHLH298	IIId+e	Eudicots
GhbHLH317	IIId+e	Eudicots
AtbHLH028	IIId+e	Eudicots
BrabHLH053	IIId+e	Eudicots
AtbHLH006	IIId+e	Eudicots
PvbHLH025	IIId+e	Eudicots
Aradu.G38ML.1	IIId+e	Eudicots
Araip.QB13B.1	IIId+e	Eudicots
GhbHLH241	IIId+e	Eudicots
GhbHLH337	IIId+e	Eudicots
GhbHLH100	IIId+e	Eudicots
GhbHLH413	IIId+e	Eudicots
Prupe.5G035400.1	IIId+e	Eudicots
CmbHLH035	IIId+e	Eudicots
EgrbHLH051	IIId+e	Eudicots
CgbHLH006	IIId+e	Eudicots
PtbHLH178	IIId+e	Eudicots
CsbHLH005	IIId+e	Eudicots
FtbHLH072	IIId+e	Eudicots
NtbHLH13.1	IIId+e	Eudicots
vvbHLH007	IIId+e	Eudicots
NnbHLH66	IIId+e	Eudicots
AqbHLH048	IIId+e	Eudicots
PDK-30s940741g004	IIId+e	Monocots
MabHLH082	IIId+e	Monocots
OsbHLH009	IIId+e	Monocots
ZmbHLH12	IIId+e	Monocots
SbbHLH020	IIId+e	Monocots
SmbHLH034	IVc	Lycophytes
ZmbHLH120	IVc	Monocots
PpbHLH001	IVc	Bryophytes
MabHLH241	IVc	Monocots
NnbHLH111	IVc	Eudicots
AtbHLH034	IVc	Eudicots
BrabHLH090	IVc	Eudicots
GhbHLH354	IVc	Eudicots
EgrbHLH095	IVc	Eudicots
PtbHLH082	IVc	Eudicots
Aradu.53P8J.1	IVc	Eudicots
CsbHLH111	IVc	Eudicots
GhbHLH206	IVc	Eudicots
vvbHLH090	IVc	Eudicots
GhbHLH264	IVc	Eudicots
MabHLH064	IVc	Monocots
MabHLH251	IVc	Monocots
PDK-30s758201g002	IVc	Monocots
SbbHLH053	IVc	Monocots
OsbHLH057	IVc	Monocots
AqbHLH009	IVc	Eudicots
PtbHLH156	IVc	Eudicots
GhbHLH393	IVc	Eudicots
GhbHLH428	IVc	Eudicots
BrabHLH166	IVc	Eudicots
PmbHLH90	IVc	Eudicots
CgbHLH105.1	IVc	Eudicots
PvbHLH152	IVc	Eudicots
Araip.6Q4X9.1	IVc	Eudicots
NtbHLH115	IVc	Eudicots
FtbHLH122	IVc	Eudicots
PpbHLH068	IVb	Bryophytes
PpbHLH040	IVb	Bryophytes
OsbHLH063	IVb	Monocots
ZmbHLH10	IVb	Monocots
SbbHLH024	IVb	Monocots
PDK-30s731031g006	IVb	Monocots
AtbHLH047	IVb	Eudicots
EgrbHLH013	IVb	Eudicots
GhbHLH364	IVb	Eudicots
PtbHLH035	IVb	Eudicots
Araip.6S5NP.1	IVb	Eudicots
NtbHLH47.2	IVb	Eudicots
GbbHLH003	IVb	Gymnosperm
evm-27.model.AmTr-v1.0-scaffold00070.121	IVb	Amborellales
BrabHLH111	IVb	Eudicots
AtbHLH121	IVb	Eudicots
BrabHLH214	IVb	Eudicots
NtbHLH11.2	IVb	Eudicots
vvbHLH011	IVb	Eudicots
PmbHLH51	IVb	Eudicots
CgbHLH121	IVb	Eudicots
GhbHLH229	IVb	Eudicots
AqbHLH095	IVb	Eudicots
PDK-30s849551g004	IVb	Monocots
OsbHLH064	IVb	Monocots
SbbHLH071	IVb	Monocots
ZmbHLH89	IVb	Monocots
FtbHLH156	IVb	Eudicots
CsbHLH076	IVb	Eudicots
PtbHLH066	IVb	Eudicots
GhbHLH383	IVb	Eudicots
GhbHLH230	IVb	Eudicots
GhbHLH019	IVb	Eudicots
EgrbHLH125	IVb	Eudicots
CmbHLH086	IVb	Eudicots
Aradu.V7BYP.1	IVb	Eudicots
PvbHLH035	IVb	Eudicots
NnbHLH108	III(a+c)	Eudicots
AtbHLH035	III(a+c)	Eudicots
BrabHLH063	III(a+c)	Eudicots
PDK-30s969931g006	III(a+c)	Monocots
MabHLH153	III(a+c)	Monocots
MabHLH210	III(a+c)	Monocots
ZmbHLH47	III(a+c)	Monocots
OsbHLH006	III(a+c)	Monocots
SbbHLH126	III(a+c)	Monocots
FtbHLH099	III(a+c)	Eudicots
EgrbHLH031	III(a+c)	Eudicots
PtbHLH148	III(a+c)	Eudicots
GhbHLH040	III(a+c)	Eudicots
CsbHLH114	III(a+c)	Eudicots
PvbHLH128	III(a+c)	Eudicots
Aradu.B7RDX.1	III(a+c)	Eudicots
Araip.LGM59.1	III(a+c)	Eudicots
vvbHLH047	III(a+c)	Eudicots
GhbHLH204	III(a+c)	Eudicots
NnbHLH81	III(a+c)	Eudicots
PpbHLH081	III(a+c)	Bryophytes
PpbHLH035	III(a+c)	Bryophytes
SmbHLH017	III(a+c)	Lycophytes
GbbHLH010	III(a+c)	Gymnosperm
GbbHLH047	III(a+c)	Gymnosperm
PDK-30s873901g001	III(a+c)	Monocots
MabHLH126	III(a+c)	Monocots
OsbHLH156	III(a+c)	Monocots
ZmbHLH200	III(a+c)	Monocots
SbbHLH106	III(a+c)	Monocots
FtbHLH105	III(a+c)	Eudicots
NnbHLH83	III(a+c)	Eudicots
AqbHLH022	III(a+c)	Eudicots
CsbHLH059	III(a+c)	Eudicots
vvbHLH027	III(a+c)	Eudicots
Prupe.6G112600.1	III(a+c)	Eudicots
NtbHLH29.2	III(a+c)	Eudicots
AtbHLH029	III(a+c)	Eudicots
BrabHLH193	III(a+c)	Eudicots
PvbHLH071	III(a+c)	Eudicots
Araip.LV58R.1	III(a+c)	Eudicots
Aradu.MB6LX.1	III(a+c)	Eudicots
CmbHLH108	III(a+c)	Eudicots
EgrbHLH029	III(a+c)	Eudicots
PtbHLH067	III(a+c)	Eudicots
GhbHLH123	III(a+c)	Eudicots
GhbHLH260	III(a+c)	Eudicots
PpbHLH089	O	Bryophytes
SmbHLH007	O	Lycophytes
FtbHLH085	O	Eudicots
AtbHLH021	O	Eudicots
BrabHLH077	O	Eudicots
PvbHLH084	O	Eudicots
Aradu.GMN2P.1	O	Eudicots
Araip.03FDB.1	O	Eudicots
PmbHLH49	O	Eudicots
Prupe.8G166900.1	O	Eudicots
PmbHLH48	O	Eudicots
vvbHLH012	O	Eudicots
EgrbHLH090	O	Eudicots
GhbHLH399	O	Eudicots
CsbHLH039	O	Eudicots
CmbHLH092	O	Eudicots
MabHLH002	O	Monocots
PDK-30s840231g002	O	Monocots
OsbHLH005	O	Monocots
SbbHLH081	O	Monocots
ZmbHLH112	O	Monocots
NnbHLH44	O	Eudicots
AqbHLH020	O	Eudicots
AqbHLH016	O	Eudicots
NnbHLH45	O	Eudicots
BrabHLH125	O	Eudicots
NtbHLH27	O	Eudicots
Prupe.1G252600.1	O	Eudicots
CsbHLH080	O	Eudicots
GhbHLH277	O	Eudicots
GhbHLH406	O	Eudicots
PvbHLH042	O	Eudicots
Araip.Q7H3V.1	O	Eudicots
Aradu.LLR91.1	O	Eudicots
MabHLH098	O	Monocots
PDK-30s953231g002	O	Monocots
OsbHLH164	O	Monocots
SbbHLH054	O	Monocots
AqbHLH011	O	Eudicots
NtbHLH33	O	Eudicots
EgrbHLH041	O	Eudicots
GhbHLH124	O	Eudicots
PtbHLH005	O	Eudicots
BrabHLH081	O	Eudicots
PvbHLH080	O	Eudicots
PpbHLH088	IIIb	Bryophytes
PpbHLH056	IIIb	Bryophytes
PpbHLH091	IIIb	Bryophytes
PpbHLH019	IIIb	Bryophytes
AqbHLH007	IIIb	Eudicots
OsbHLH166	IIIb	Monocots
AT2G40435	IIIb	Eudicots
Aradu.33ULW.1	IIIb	Eudicots
EgrbHLH138	IIIb	Eudicots
ZmbHLH158	IIIb	Monocots
SbbHLH033	IIIb	Monocots
ZmbHLH3	IIIb	Monocots
OsbHLH155	IIIb	Monocots
MabHLH016	IIIb	Monocots
PDK-30s977061g001	IIIb	Monocots
NnbHLH39	IIIb	Eudicots
PtbHLH036	IIIb	Eudicots
GhbHLH278	IIIb	Eudicots
GhbHLH289	IIIb	Eudicots
GhbHLH212	IIIb	Eudicots
NtbHLH93.2	IIIb	Eudicots
CsbHLH075	IIIb	Eudicots
BrabHLH143	IIIb	Eudicots
vvbHLH076	IIIb	Eudicots
PvbHLH058	IIIb	Eudicots
GhbHLH388	IIIb	Eudicots
GhbHLH234	IIIb	Eudicots
SmbHLH053	IIIb	Lycophytes
Araip.1B22D.1	IIIb	Eudicots
SmbHLH062	IIIb	Lycophytes
PpbHLH063	IIIb	Bryophytes
SmbHLH075	IIIb	Lycophytes
GbbHLH033	IIIb	Gymnosperm
PDK-30s770951g001	IIIb	Monocots
MabHLH248	IIIb	Monocots
Aradu.DRR9K.1	IIIb	Eudicots
FtbHLH006	IIIb	Eudicots
OsbHLH002	IIIb	Monocots
SbbHLH103	IIIb	Monocots
ZmbHLH66	IIIb	Monocots
NnbHLH38	IIIb	Eudicots
AqbHLH078	IIIb	Eudicots
vvbHLH060	IIIb	Eudicots
Prupe.3G312800.1	IIIb	Eudicots
EgrbHLH091	IIIb	Eudicots
AtbHLH116	IIIb	Eudicots
BrabHLH151	IIIb	Eudicots
GhbHLH145	IIIb	Eudicots
GhbHLH091	IIIb	Eudicots
PvbHLH121	IIIb	Eudicots
PmbHLH63	IIIb	Eudicots
GhbHLH021	IIIb	Eudicots
GhbHLH142	IIIb	Eudicots
CmbHLH114	IIIb	Eudicots
CgbHLH33.1	IIIb	Eudicots
PtbHLH065	IIIb	Eudicots
NtbHLH116	IIIb	Eudicots
CsbHLH046	IIIb	Eudicots
SmbHLH036	Vb	Lycophytes
ZmbHLH106	Vb	Monocots
ZmbHLH142	Vb	Monocots
MabHLH109	Vb	Monocots
CsbHLH087	Vb	Eudicots
NnbHLH8	Vb	Eudicots
PvbHLH016	Vb	Eudicots
PmbHLH41	Vb	Eudicots
Araip.Q7CA9.1	Vb	Eudicots
PtbHLH126	Vb	Eudicots
GhbHLH060	Vb	Eudicots
BrabHLH106	Vb	Eudicots
GhbHLH358	Vb	Eudicots
MabHLH146	Vb	Monocots
PDK-30s935001g001	Vb	Monocots
ZmbHLH70	Vb	Monocots
PmbHLH31	Vb	Eudicots
NnbHLH10	Vb	Eudicots
NtbHLH42.4	Vb	Eudicots
PtbHLH118	Vb	Eudicots
CmbHLH100	Vb	Eudicots
CgbHLH107.3	Vb	Eudicots
GhbHLH048	Vb	Eudicots
GhbHLH345	Vb	Eudicots
EgrbHLH061	Vb	Eudicots
CsbHLH034	Vb	Eudicots
PvbHLH041	Vb	Eudicots
Aradu.LXV06.1	Vb	Eudicots
ZmbHLH24	Vb	Monocots
MabHLH201	Vb	Monocots
PtbHLH153	Vb	Eudicots
GhbHLH269	Vb	Eudicots
EgrbHLH074	Vb	Eudicots
PvbHLH110	Vb	Eudicots
Araip.Z1VRT.1	Vb	Eudicots
NnbHLH92	Vb	Eudicots
CsbHLH077	Vb	Eudicots
Prupe.6G198500.1	Vb	Eudicots
PmbHLH05	Vb	Eudicots
Aradu.29A27.1	Vb	Eudicots
PvbHLH027	Vb	Eudicots
GhbHLH369	Vb	Eudicots
CgbHLH138	Vb	Eudicots
2003Tol.AtbHLH134	Vb	Eudicots
BrabHLH058	Vb	Eudicots
SmbHLH046	Vb	Lycophytes
OsbHLH041	Vb	Monocots
MabHLH160	Vb	Monocots
PDK-30s774131g011	Vb	Monocots
NtbHLH23.2	Vb	Eudicots
EgrbHLH004	Vb	Eudicots
Aradu.959KY.1	Vb	Eudicots
BrabHLH105	Vb	Eudicots
GhbHLH396	Vb	Eudicots
SmbHLH056	Vb	Lycophytes
GbbHLH017	Vb	Gymnosperm
evm-27.model.AmTr-v1.0-scaffold00010.105	Vb	Amborellales
SbbHLH128	Vb	Monocots
PDK-30s992571g002	Vb	Monocots
MabHLH014	Vb	Monocots
OsbHLH040	Vb	Monocots
ZmbHLH187	Vb	Monocots
SbbHLH026	Vb	Monocots
CgbHLH032	Vb	Eudicots
Prupe.1G304900.1	Vb	Eudicots
FtbHLH104	Vb	Eudicots
PvbHLH036	Vb	Eudicots
Araip.GQB2P.1	Vb	Eudicots
Aradu.TN75P.1	Vb	Eudicots
BrabHLH025	Vb	Eudicots
AtbHLH030	Vb	Eudicots
NnbHLH68	Vb	Eudicots
AqbHLH056	Vb	Eudicots
EgrbHLH092	Vb	Eudicots
GhbHLH422	Vb	Eudicots
GhbHLH409	Vb	Eudicots
CsbHLH099	Vb	Eudicots
vvbHLH003	Vb	Eudicots
PtbHLH151	Vb	Eudicots
NtbHLH32	Vb	Eudicots
CmbHLH097	Vb	Eudicots
SmbHLH098	Va	Lycophytes
PpbHLH080	Va	Bryophytes
BrabHLH168	Va	Eudicots
ZmbHLH133	Va	Monocots
PDK-30s1143761g001	Va	Monocots
MabHLH205	Va	Monocots
PDK-30s65509157g006	Va	Monocots
SbbHLH139	Va	Monocots
OsbHLH031	Va	Monocots
evm-27.model.AmTr-v1.0-scaffold00006.150	Va	Amborellales
AqbHLH054	Va	Eudicots
NnbHLH57	Va	Eudicots
GhbHLH301	Va	Eudicots
PtbHLH139	Va	Eudicots
BrabHLH027	Va	Eudicots
GhbHLH407	Va	Eudicots
GhbHLH059	Va	Eudicots
GhbHLH424	Va	Eudicots
FtbHLH152	Va	Eudicots
CsbHLH073	Va	Eudicots
vvbHLH077	Va	Eudicots
EgrbHLH014	Va	Eudicots
GhbHLH140	Va	Eudicots
GhbHLH365	Va	Eudicots
CmbHLH111	Va	Eudicots
Prupe.5G210500.1	Va	Eudicots
PmbHLH69	Va	Eudicots
PvbHLH049	Va	Eudicots
Araip.RM65A.1	Va	Eudicots
Aradu.5FE4Y.1	Va	Eudicots
PtbHLH084	Va	Eudicots
CgbHLH046	Va	Eudicots
AtbHLH046	Va	Eudicots
BrabHLH038	Va	Eudicots
AtbHLH142	XIV	Eudicots
SmbHLH079	XIV	Lycophytes
PDK-30s779621g008	XIV	Monocots
GbbHLH040	XIV	Gymnosperm
SmbHLH029	XIV	Lycophytes
SmbHLH015	XIV	Lycophytes
SmbHLH022	XIV	Lycophytes
PDK-30s963251g002	XIV	Monocots
OsbHLH140	XIV	Monocots
SbbHLH171	XIV	Monocots
NnbHLH99	XIV	Eudicots
AqbHLH006	XIV	Eudicots
AtbHLH144	XIV	Eudicots
FtbHLH132	XIV	Eudicots
EgrbHLH038	XIV	Eudicots
CgbHLH95.3	XIV	Eudicots
CmbHLH079	XIV	Eudicots
PtbHLH019	XIV	Eudicots
evm-27.model.AmTr-v1.0-scaffold00135.31	XIV	Amborellales
OsbHLH138	XIV	Monocots
ZmbHLH186	XIV	Monocots
SbbHLH022	XIV	Monocots
AqbHLH072	XIV	Eudicots
EgrbHLH073	XIV	Eudicots
FtbHLH136	XIV	Eudicots
PtbHLH016	XIV	Eudicots
FtbHLH086	XIV	Eudicots
PtbHLH002	XIV	Eudicots
CgbHLH36.4	XIV	Eudicots
AtbHLH145	XIV	Eudicots
GhbHLH272	XIV	Eudicots
GhbHLH282	XIV	Eudicots
OsbHLH137	VII(a+b)(1)	Monocots
OsbHLH116	VII(a+b)(1)	Monocots
ZmbHLH14	VII(a+b)(1)	Monocots
SbbHLH147	VII(a+b)(1)	Monocots
FtbHLH101	VII(a+b)(1)	Eudicots
ZmbHLH31	VII(a+b)(1)	Monocots
AtbHLH108	VII(a+b)(1)	Eudicots
AtbHLH109	VII(a+b)(1)	Eudicots
BrabHLH191	VII(a+b)(1)	Eudicots
GhbHLH247	VII(a+b)(1)	Eudicots
PtbHLH099	VII(a+b)(1)	Eudicots
PmbHLH88	VII(a+b)(1)	Eudicots
SbbHLH004	VII(a+b)(1)	Monocots
SmbHLH090	VII(a+b)(1)	Lycophytes
EgrbHLH002	VII(a+b)(1)	Eudicots
GbbHLH002	VII(a+b)(1)	Gymnosperm
AtbHLH026	VII(a+b)(1)	Eudicots
BrabHLH184	VII(a+b)(1)	Eudicots
BrabHLH188	VII(a+b)(1)	Eudicots
PDK-30s1001281g002	VII(a+b)(1)	Monocots
CgbHLH144	VII(a+b)(1)	Eudicots
evm-27.model.AmTr-v1.0-scaffold00038.2	VII(a+b)(1)	Amborellales
BrabHLH072	VII(a+b)(1)	Eudicots
ZmbHLH180	VII(a+b)(1)	Monocots
SbbHLH165	VII(a+b)(1)	Monocots
CsbHLH134	VII(a+b)(1)	Eudicots
PtbHLH173	VII(a+b)(1)	Eudicots
GhbHLH267	VII(a+b)(1)	Eudicots
Aradu.NTN47.1	VII(a+b)(1)	Eudicots
PvbHLH019	VII(a+b)(1)	Eudicots
PvbHLH054	VII(a+b)(1)	Eudicots
FtbHLH043	VII(a+b)(1)	Eudicots
NnbHLH60	VII(a+b)(1)	Eudicots
FtbHLH094	VII(a+b)(1)	Eudicots
PtbHLH177	VII(a+b)(1)	Eudicots
CgbHLH73.1	VII(a+b)(1)	Eudicots
PmbHLH74	VII(a+b)(1)	Eudicots
Prupe.7G131400.1	VII(a+b)(1)	Eudicots
AtbHLH024	VII(a+b)(1)	Eudicots
BrabHLH068	VII(a+b)(1)	Eudicots
NtbHLH24	VII(a+b)(1)	Eudicots
GhbHLH385	VII(a+b)(1)	Eudicots
MabHLH157	VII(a+b)(1)	Monocots
GhbHLH403	VII(a+b)(1)	Eudicots
Aradu.VZN92.1	VII(a+b)(1)	Eudicots
AtbHLH072	VII(a+b)(1)	Eudicots
BrabHLH076	VII(a+b)(1)	Eudicots
vvbHLH079	VII(a+b)(1)	Eudicots
EgrbHLH143	VII(a+b)(1)	Eudicots
GhbHLH239	VII(a+b)(1)	Eudicots
GhbHLH295	VII(a+b)(1)	Eudicots
CsbHLH037	VII(a+b)(1)	Eudicots
NtbHLH65	VII(a+b)(1)	Eudicots
Araip.K6RXL.1	VII(a+b)(1)	Eudicots
Aradu.RC5BB.1	VII(a+b)(1)	Eudicots
MabHLH168	VII(a+b)(1)	Monocots
OsbHLH113	VII(a+b)(1)	Monocots
SbbHLH021	VII(a+b)(1)	Monocots
FtbHLH005	VII(a+b)(1)	Eudicots
BrabHLH006	VII(a+b)(1)	Eudicots
AtbHLH016	VII(a+b)(1)	Eudicots
CgbHLH016	VII(a+b)(1)	Eudicots
GhbHLH371	VII(a+b)(1)	Eudicots
vvbHLH065	VII(a+b)(1)	Eudicots
PvbHLH107	VII(a+b)(1)	Eudicots
Aradu.LP0MC.1	VII(a+b)(1)	Eudicots
AqbHLH080	VII(a+b)(1)	Eudicots
NnbHLH94	VII(a+b)(1)	Eudicots
PmbHLH39	VII(a+b)(1)	Eudicots
Prupe.2G136300.1	VII(a+b)(1)	Eudicots
OsbHLH106	VII(a+b)(1)	Monocots
SbbHLH154	VII(a+b)(1)	Monocots
ZmbHLH165	VII(a+b)(1)	Monocots
BrabHLH045	VII(a+b)(1)	Eudicots
SbbHLH119	VII(a+b)(1)	Monocots
PpbHLH075	VII(a+b)(1)	Bryophytes
GbbHLH028	VII(a+b)(1)	Gymnosperm
FtbHLH070	VII(a+b)(1)	Eudicots
BrabHLH061	VII(a+b)(1)	Eudicots
AtbHLH119	VII(a+b)(1)	Eudicots
MabHLH008	VII(a+b)(1)	Monocots
NnbHLH76	VII(a+b)(1)	Eudicots
NnbHLH73	VII(a+b)(1)	Eudicots
PtbHLH149	VII(a+b)(1)	Eudicots
GhbHLH381	VII(a+b)(1)	Eudicots
GhbHLH304	VII(a+b)(1)	Eudicots
GhbHLH275	VII(a+b)(1)	Eudicots
ZmbHLH16	VII(a+b)(1)	Monocots
OsbHLH103	VII(a+b)(1)	Monocots
ZmbHLH27	VII(a+b)(1)	Monocots
SbbHLH013	VII(a+b)(1)	Monocots
PDK-30s1098031g002	VII(a+b)(1)	Monocots
MabHLH091	VII(a+b)(1)	Monocots
AqbHLH005	VII(a+b)(1)	Eudicots
PvbHLH075	VII(a+b)(1)	Eudicots
Araip.L4GEP.1	VII(a+b)(1)	Eudicots
Aradu.I92X3.1	VII(a+b)(1)	Eudicots
GhbHLH107	VII(a+b)(1)	Eudicots
Prupe.3G179800.1	VII(a+b)(1)	Eudicots
PtbHLH077	VII(a+b)(1)	Eudicots
vvbHLH048	VII(a+b)(1)	Eudicots
EgrbHLH003	VII(a+b)(1)	Eudicots
PvbHLH014	VII(a+b)(1)	Eudicots
Araip.N5MMK.1	VII(a+b)(1)	Eudicots
Aradu.YAX06.1	VII(a+b)(1)	Eudicots
CgbHLH73.2	VII(a+b)(1)	Eudicots
GhbHLH297	VII(a+b)(1)	Eudicots
GhbHLH172	VII(a+b)(1)	Eudicots
PtbHLH172	VII(a+b)(1)	Eudicots
BrabHLH020	VII(a+b)(1)	Eudicots
BrabHLH004	VII(a+b)(1)	Eudicots
AtbHLH124	VII(a+b)(1)	Eudicots
evm-27.model.AmTr-v1.0-scaffold00045.145	VII(a+b)(1)	Amborellales
AtbHLH008	VII(a+b)(1)	Eudicots
BrabHLH128	VII(a+b)(1)	Eudicots
MabHLH010	VII(a+b)(1)	Monocots
PDK-30s1038011g001	VII(a+b)(1)	Monocots
PDK-30s1034021g002	VII(a+b)(1)	Monocots
NnbHLH61	VII(a+b)(1)	Eudicots
AqbHLH023	VII(a+b)(1)	Eudicots
FtbHLH042	VII(a+b)(1)	Eudicots
EgrbHLH020	VII(a+b)(1)	Eudicots
PtbHLH146	VII(a+b)(1)	Eudicots
vvbHLH059	VII(a+b)(1)	Eudicots
NtbHLH91	VII(a+b)(1)	Eudicots
CsbHLH131	VII(a+b)(1)	Eudicots
CgbHLH008	VII(a+b)(1)	Eudicots
PmbHLH10	VII(a+b)(1)	Eudicots
Prupe.6G303500.1	VII(a+b)(1)	Eudicots
GhbHLH392	VII(a+b)(1)	Eudicots
CmbHLH049	VII(a+b)(1)	Eudicots
PvbHLH096	VII(a+b)(1)	Eudicots
Aradu.QV5DJ.1	VII(a+b)(1)	Eudicots
Araip.2LX3X.1	VII(a+b)(1)	Eudicots
OsbHLH078	X	Monocots
ZmbHLH9	X	Monocots
SbbHLH025	X	Monocots
CgbHLH154.2	X	Eudicots
PtbHLH107	X	Eudicots
GhbHLH357	X	Eudicots
GhbHLH418	X	Eudicots
SbbHLH075	X	Monocots
PDK-30s1094891g003	X	Monocots
AtbHLH103	X	Eudicots
Aradu.J80PY.1	X	Eudicots
GhbHLH343	X	Eudicots
GhbHLH285	X	Eudicots
OsbHLH070	X	Monocots
PDK-30s65509416g003	X	Monocots
AtbHLH123	X	Eudicots
BrabHLH177	X	Eudicots
FtbHLH146	X	Eudicots
EgrbHLH066	X	Eudicots
NtbHLH12	X	Eudicots
CgbHLH112	X	Eudicots
GhbHLH263	X	Eudicots
GhbHLH112	X	Eudicots
NnbHLH29	X	Eudicots
evm-27.model.AmTr-v1.0-scaffold00043.85	X	Amborellales
Prupe.4G196600.1	X	Eudicots
PtbHLH010	X	Eudicots
GhbHLH034	X	Eudicots
GhbHLH207	X	Eudicots
SmbHLH013	X	Lycophytes
GbbHLH049	X	Gymnosperm
ZmbHLH166	X	Monocots
FtbHLH102	X	Eudicots
NtbHLH68.2	X	Eudicots
PDK-30s792411g001	X	Monocots
Araip.0HI1A.1	X	Eudicots
CmbHLH038	X	Eudicots
NtbHLH113	X	Eudicots
GhbHLH279	X	Eudicots
GhbHLH265	X	Eudicots
AtbHLH110	X	Eudicots
FtbHLH015	X	Eudicots
EgrbHLH072	X	Eudicots
NtbHLH68.1	X	Eudicots
GhbHLH290	X	Eudicots
OsbHLH073	X	Monocots
NnbHLH71	X	Eudicots
AT2G20100	X	Eudicots
GhbHLH064	X	Eudicots
GhbHLH069	X	Eudicots
EgrbHLH080	X	Eudicots
PtbHLH034	X	Eudicots
GhbHLH347	X	Eudicots
FtbHLH059	X	Eudicots
Araip.KNC8H.1	X	Eudicots
Aradu.10L0H.1	X	Eudicots
GbbHLH043	X	Gymnosperm
GbbHLH068	X	Gymnosperm
FtbHLH067	X	Eudicots
GhbHLH431	X	Eudicots
PDK-30s910961g001	X	Monocots
ZmbHLH203	X	Monocots
GhbHLH216	X	Eudicots
GhbHLH134	X	Eudicots
PtbHLH071	X	Eudicots
SbbHLH115	X	Monocots
ZmbHLH206	X	Monocots
OsbHLH076	X	Monocots
SbbHLH098	X	Monocots
AtbHLH111	X	Eudicots
ZmbHLH61	X	Monocots
CmbHLH098	X	Eudicots
Araip.W1EXI.1	X	Eudicots
Aradu.065GY.1	X	Eudicots
PDK-30s711561g001	X	Monocots
AqbHLH057	X	Eudicots
FtbHLH093	VIIIa	Eudicots
PpbHLH055	VIIIa	Bryophytes
SmbHLH071	VIIIa	Lycophytes
evm-27.model.AmTr-v1.0-scaffold00043.22	VIIIa	Amborellales
AqbHLH117	VIIIa	Eudicots
PtbHLH025	VIIIa	Eudicots
AtbHLH117	VIIIa	Eudicots
CsbHLH057	VIIIa	Eudicots
NtbHLH117.2	VIIIa	Eudicots
GhbHLH225	VIIIa	Eudicots
CmbHLH008	VIIIa	Eudicots
Araip.0T7XC.1	VIIIa	Eudicots
PvbHLH069	VIIIa	Eudicots
AqbHLH116	VIIIa	Eudicots
EgrbHLH043	VIIIa	Eudicots
CmbHLH118	VIIIa	Eudicots
PmbHLH32	VIIIa	Eudicots
PvbHLH001	VIIIa	Eudicots
Araip.RMK33.1	VIIIa	Eudicots
Aradu.8U0A6.1	VIIIa	Eudicots
Prupe.4G134200.1	VIIIa	Eudicots
GhbHLH209	VIIIa	Eudicots
GhbHLH226	VIIIa	Eudicots
BrabHLH140	VIIIa	Eudicots
AtbHLH053	VIIIa	Eudicots
PDK-30s1030181g010	VIIIa	Monocots
ZmbHLH2	VIIIa	Monocots
SbbHLH034	VIIIa	Monocots
CgbHLH052	VIIIa	Eudicots
PtbHLH167	VIIIa	Eudicots
CsbHLH110	VIIIa	Eudicots
NtbHLH53	VIIIa	Eudicots
NnbHLH88	VIIIa	Eudicots
AtbHLH158	VIIIa	Eudicots
PtbHLH186	VIIIa	Eudicots
GRMZM2G388823-P01	VIIIa	Monocots
OsbHLH175	VIIIa	Monocots
GRMZM2G047124-P01	VIIIa	Monocots
OsbHLH177	VIIIa	Monocots
GRMZM2G145909-P01	VIIIa	Monocots
OsbHLH171	VIIIa	Monocots
AtbHLH159	VIIIa	Eudicots
PtbHLH183	VIIIa	Eudicots
GRMZM6G998221-P01	VIIIa	Monocots
OsbHLH157	VIIIa	Monocots
ZmbHLH25	VIIIa	Monocots
AtbHLH151	VIIIa	Eudicots
SbbHLH068	VIIIa	Monocots
GRMZM2G040364-P01	VIIIa	Monocots
OsbHLH159	VIIIa	Monocots
AtbHLH170	VIIIa	Eudicots
PtbHLH190	VIIIa	Eudicots
PtbHLH187	VIIIa	Eudicots
AtbHLH166	VIIIa	Eudicots
OsbHLH169	VIIIa	Monocots
GRMZM2G364528-P01	VIIIa	Monocots
AtbHLH150	VIIIa	Eudicots
OsbHLH176	VIIIa	Monocots
AqbHLH066	VIIIa	Eudicots
AtbHLH147	VIIIa	Eudicots
PtbHLH086	VIIIa	Eudicots
GhbHLH426	VIIIa	Eudicots
GbbHLH013	VIIIb	Gymnosperm
AT5G01305	VIIIb	Eudicots
BrabHLH165	VIIIb	Eudicots
NtbHLH129	VIIIb	Eudicots
NnbHLH30	VIIIb	Eudicots
PvbHLH104	VIIIb	Eudicots
MabHLH084	VIIIb	Monocots
PDK-30s1050941g001	VIIIb	Monocots
OsbHLH123	VIIIb	Monocots
ZmbHLH85	VIIIb	Monocots
PmbHLH09	VIIIb	Eudicots
Prupe.6G281600.1	VIIIb	Eudicots
AqbHLH014	VIIIb	Eudicots
PtbHLH011	VIIIb	Eudicots
vvbHLH043	VIIIb	Eudicots
CsbHLH093	VIIIb	Eudicots
FtbHLH050	VIIIb	Eudicots
SbbHLH073	VIIIb	Monocots
ZmbHLH87	VIIIb	Monocots
PpbHLH008	VIIIb	Bryophytes
PpbHLH014	VIIIb	Bryophytes
OsbHLH119	VIIIb	Monocots
OsbHLH117	VIIIb	Monocots
ZmbHLH173	VIIIb	Monocots
SbbHLH069	VIIIb	Monocots
GhbHLH236	VIIIb	Eudicots
FtbHLH028	VIIIb	Eudicots
SmbHLH051	VIIIb	Lycophytes
GbbHLH022	VIIIb	Gymnosperm
EgrbHLH081	VIIIb	Eudicots
AtbHLH087	VIIIb	Eudicots
BrabHLH176	VIIIb	Eudicots
AqbHLH104	VIIIb	Eudicots
NnbHLH23	VIIIb	Eudicots
PDK-30s703171g006	VIIIb	Monocots
MabHLH076	VIIIb	Monocots
NtbHLH87	VIIIb	Eudicots
CsbHLH120	VIIIb	Eudicots
PtbHLH042	VIIIb	Eudicots
GhbHLH346	VIIIb	Eudicots
CgbHLH87.1	VIIIb	Eudicots
Araip.DYV42.1	VIIIb	Eudicots
PvbHLH139	VIIIb	Eudicots
CmbHLH011	VIIIb	Eudicots
PmbHLH93	VIIIb	Eudicots
Prupe.3G054400.1	VIIIb	Eudicots
evm-27.model.AmTr-v1.0-scaffold00071.86	VIIIb	Amborellales
MabHLH123	VIIIb	Monocots
ZmbHLH99	VIIIb	Monocots
SbbHLH122	VIIIb	Monocots
AqbHLH076	VIIIb	Eudicots
NnbHLH90	VIIIb	Eudicots
PvbHLH030	VIIIb	Eudicots
BrabHLH164	VIIIb	Eudicots
CsbHLH014	VIIIb	Eudicots
PtbHLH037	VIIIb	Eudicots
GhbHLH349	VIIIb	Eudicots
EgrbHLH116	VIIIb	Eudicots
BrabHLH008	VIIIb	Eudicots
Prupe.6G159200.1	VIIIb	Eudicots
MabHLH216	VIIIb	Monocots
PDK-30s1060091g001	VIIIb	Monocots
MabHLH202	VIIIb	Monocots
PDK-30s728681g004	VIIIb	Monocots
BrabHLH203	VIIIb	Eudicots
Aradu.A88Q7.1	VIIIb	Eudicots
GhbHLH231	VIIIb	Eudicots
GhbHLH432	VIIIb	Eudicots
NnbHLH24	VIIIb	Eudicots
PmbHLH16	VIIIb	Eudicots
FtbHLH020	VIIIb	Eudicots
CsbHLH118	VIIIb	Eudicots
CgbHLH088	VIIIb	Eudicots
PtbHLH041	VIIIb	Eudicots
GhbHLH051	VIIIb	Eudicots
GhbHLH280	VIIIb	Eudicots
AT5G64980	Va	Eudicots
AqbHLH026	Va	Eudicots
NnbHLH107	Va	Eudicots
FtbHLH079	Va	Eudicots
CsbHLH113	Va	Eudicots
vvbHLH031	Va	Eudicots
PvbHLH090	Va	Eudicots
CgbHLH154.3	Va	Eudicots
GhbHLH377	Va	Eudicots
FtbHLH049	XI	Eudicots
AtbHLH066	XI	Eudicots
BrabHLH183	XI	Eudicots
GbbHLH012	XI	Gymnosperm
MabHLH046	XI	Monocots
NnbHLH7	XI	Eudicots
CsbHLH056	XI	Eudicots
EgrbHLH035	XI	Eudicots
GhbHLH284	XI	Eudicots
GhbHLH256	XI	Eudicots
PvbHLH126	XI	Eudicots
Araip.FH6AP.1	XI	Eudicots
Aradu.V6ZMF.1	XI	Eudicots
SmbHLH068	XI	Lycophytes
BrabHLH040	XI	Eudicots
OsbHLH097	XI	Monocots
SbbHLH088	XI	Monocots
ZmbHLH125	XI	Monocots
ZmbHLH178	XI	Monocots
PDK-30s1075261g004	XI	Monocots
MabHLH051	XI	Monocots
evm-27.model.AmTr-v1.0-scaffold00129.99	XI	Amborellales
AqbHLH119	XI	Eudicots
NnbHLH50	XI	Eudicots
vvbHLH044	XI	Eudicots
CgbHLH082	XI	Eudicots
PtbHLH137	XI	Eudicots
PmbHLH76	XI	Eudicots
Prupe.7G191100.1	XI	Eudicots
GhbHLH255	XI	Eudicots
GhbHLH291	XI	Eudicots
PpbHLH031	XI	Bryophytes
SmbHLH076	XI	Lycophytes
NtbHLH66.1	XI	Eudicots
CsbHLH018	XI	Eudicots
MabHLH211	XI	Monocots
AqbHLH064	XI	Eudicots
BrabHLH189	XI	Eudicots
PtbHLH056	XI	Eudicots
GhbHLH305	XI	Eudicots
GhbHLH153	XI	Eudicots
GhbHLH321	XI	Eudicots
Araip.86J2T.1	XI	Eudicots
CmbHLH014	XI	Eudicots
GhbHLH390	XI	Eudicots
Prupe.6G343400.1	XI	Eudicots
NnbHLH77	XI	Eudicots
ZmbHLH93	XI	Monocots
Araip.EV6EL.1	XI	Eudicots
PDK-30s670321g008	XI	Monocots
vvbHLH091	XI	Eudicots
evm-27.model.AmTr-v1.0-scaffold00022.303	IX	Amborellales
GbbHLH077	IX	Gymnosperm
SmbHLH059	IX	Lycophytes
FtbHLH159	IX	Eudicots
PpbHLH029	IX	Bryophytes
PpbHLH061	IX	Bryophytes
PpbHLH044	IX	Bryophytes
evm-27.model.AmTr-v1.0-scaffold00070.90	IX	Amborellales
SmbHLH091	IX	Lycophytes
NnbHLH100	IX	Eudicots
CsbHLH092	IX	Eudicots
BrabHLH160	IX	Eudicots
CgbHLH080	IX	Eudicots
PtbHLH141	IX	Eudicots
GhbHLH427	IX	Eudicots
PDK-30s1007061g002	IX	Monocots
MabHLH207	IX	Monocots
BrabHLH211	IX	Eudicots
BrabHLH094	IX	Eudicots
EgrbHLH001	IX	Eudicots
GhbHLH133	IX	Eudicots
FtbHLH097	IX	Eudicots
PmbHLH25	IX	Eudicots
PvbHLH083	IX	Eudicots
PtbHLH048	IX	Eudicots
vvbHLH025	IX	Eudicots
PDK-30s761451g004	IX	Monocots
MabHLH106	IX	Monocots
SbbHLH138	IX	Monocots
OsbHLH143	IX	Monocots
ZmbHLH155	IX	Monocots
SbbHLH040	IX	Monocots
NnbHLH32	IX	Eudicots
FtbHLH076	IX	Eudicots
PvbHLH100	IX	Eudicots
CgbHLH130.1	IX	Eudicots
BrabHLH103	IX	Eudicots
GhbHLH214	IX	Eudicots
GhbHLH333	IX	Eudicots
GhbHLH116	IX	Eudicots
GhbHLH311	IX	Eudicots
Prupe.2G009100.1	IX	Eudicots
PvbHLH154	IX	Eudicots
AqbHLH002	IX	Eudicots
vvbHLH026	IX	Eudicots
CsbHLH090	IX	Eudicots
NtbHLH54	IX	Eudicots
AtbHLH122	IX	Eudicots
BrabHLH119	IX	Eudicots
GhbHLH257	IX	Eudicots
PtbHLH060	IX	Eudicots
Aradu.6E0QJ.1	IX	Eudicots
Araip.JLE70.1	IX	Eudicots
EgrbHLH027	IX	Eudicots
CmbHLH013	IX	Eudicots
PmbHLH01	IX	Eudicots
GbbHLH061	VIIIc(1)	Gymnosperm
SmbHLH003	VIIIc(1)	Lycophytes
PpbHLH094	VIIIc(1)	Bryophytes
SmbHLH006	VIIIc(1)	Lycophytes
ZmbHLH167	VIIIc(1)	Monocots
SbbHLH093	VIIIc(1)	Monocots
OsbHLH126	VIIIc(1)	Monocots
MabHLH118	VIIIc(1)	Monocots
PDK-30s715151g001	VIIIc(1)	Monocots
NnbHLH5	VIIIc(1)	Eudicots
AqbHLH036	VIIIc(1)	Eudicots
CsbHLH108	VIIIc(1)	Eudicots
vvbHLH057	VIIIc(1)	Eudicots
Prupe.3G159800.1	VIIIc(1)	Eudicots
PmbHLH34	VIIIc(1)	Eudicots
PtbHLH046	VIIIc(1)	Eudicots
GhbHLH310	VIIIc(1)	Eudicots
GhbHLH312	VIIIc(1)	Eudicots
PvbHLH015	VIIIc(1)	Eudicots
Araip.0158U.1	VIIIc(1)	Eudicots
Aradu.KWH4D.1	VIIIc(1)	Eudicots
NtbHLH83	VIIIc(1)	Eudicots
CmbHLH094	VIIIc(1)	Eudicots
EgrbHLH079	VIIIc(1)	Eudicots
AtbHLH086	VIIIc(1)	Eudicots
BrabHLH122	VIIIc(1)	Eudicots
SmbHLH018	VIIIc(2)	Lycophytes
PpbHLH066	VIIIc(2)	Bryophytes
SmbHLH042	VIIIc(2)	Lycophytes
PpbHLH059	VIIIc(2)	Bryophytes
MabHLH196	VIIIc(2)	Monocots
BrabHLH059	VIIIc(2)	Eudicots
MabHLH033	VIIIc(2)	Monocots
MabHLH115	VIIIc(2)	Monocots
MabHLH122	VIIIc(2)	Monocots
PvbHLH085	VIIIc(2)	Eudicots
Araip.VCZ4R.1	VIIIc(2)	Eudicots
Aradu.4NW8B.1	VIIIc(2)	Eudicots
OsbHLH134	VIIIc(2)	Monocots
ZmbHLH78	VIIIc(2)	Monocots
ZmbHLH92	VIIIc(2)	Monocots
SbbHLH144	VIIIc(2)	Monocots
SbbHLH029	VIIIc(2)	Monocots
OsbHLH129	VIIIc(2)	Monocots
FtbHLH120	VIIIc(2)	Eudicots
AtbHLH085	VIIIc(2)	Eudicots
BrabHLH204	VIIIc(2)	Eudicots
Araip.MA0JY.1	VIIIc(2)	Eudicots
FtbHLH009	VIIIc(2)	Eudicots
NtbHLH40.1	VIIIc(2)	Eudicots
Prupe.8G143600.1	VIIIc(2)	Eudicots
GhbHLH227	VIIIc(2)	Eudicots
AqbHLH065	VIIIc(2)	Eudicots
EgrbHLH120	VIIIc(2)	Eudicots
vvbHLH016	VIIIc(2)	Eudicots
CsbHLH072	VIIIc(2)	Eudicots
PtbHLH161	VIIIc(2)	Eudicots
PmbHLH19	VIIIc(2)	Eudicots
CgbHLH85.2	VIIIc(2)	Eudicots
GhbHLH268	VIIIc(2)	Eudicots
GhbHLH074	VIIIc(2)	Eudicots
SbbHLH008	XII	Monocots
MabHLH125	XII	Monocots
OsbHLH088	XII	Monocots
MabHLH001	XII	Monocots
FtbHLH017	XII	Eudicots
PDK-30s668471g003	XII	Monocots
MabHLH197	XII	Monocots
EgrbHLH076	XII	Eudicots
NnbHLH91	XII	Eudicots
BrabHLH127	XII	Eudicots
AtbHLH074	XII	Eudicots
GhbHLH281	XII	Eudicots
PtbHLH171	XII	Eudicots
PvbHLH005	XII	Eudicots
Aradu.MN4MZ.1	XII	Eudicots
MabHLH138	XII	Monocots
ZmbHLH68	XII	Monocots
SbbHLH038	XII	Monocots
EgrbHLH025	XII	Eudicots
NtbHLH31.1	XII	Eudicots
BrabHLH126	XII	Eudicots
GhbHLH400	XII	Eudicots
GhbHLH224	XII	Eudicots
NnbHLH79	XII	Eudicots
BrabHLH198	XII	Eudicots
CsbHLH104	XII	Eudicots
FtbHLH014	XII	Eudicots
GhbHLH361	XII	Eudicots
PtbHLH081	XII	Eudicots
SmbHLH010	XII	Lycophytes
SbbHLH046	XII	Monocots
PpbHLH076	XII	Bryophytes
MabHLH011	XII	Monocots
evm-27.model.AmTr-v1.0-scaffold00006.196	XII	Amborellales
vvbHLH002	XII	Eudicots
CsbHLH123	XII	Eudicots
NtbHLH64	XII	Eudicots
CmbHLH096	XII	Eudicots
PtbHLH087	XII	Eudicots
CgbHLH049	XII	Eudicots
GhbHLH199	XII	Eudicots
GhbHLH026	XII	Eudicots
FtbHLH004	XII	Eudicots
BrabHLH026	XII	Eudicots
EgrbHLH023	XII	Eudicots
CmbHLH090	XII	Eudicots
PvbHLH024	XII	Eudicots
Araip.M6R3N.1	XII	Eudicots
Aradu.LW8Y2.1	XII	Eudicots
GhbHLH033	XII	Eudicots
GhbHLH419	XII	Eudicots
GhbHLH173	XII	Eudicots
vvbHLH013	XII	Eudicots
CsbHLH063	XII	Eudicots
NnbHLH55	XII	Eudicots
PDK-30s1008141g001	XII	Monocots
GhbHLH372	XII	Eudicots
GhbHLH219	XII	Eudicots
GhbHLH302	XII	Eudicots
GhbHLH336	XII	Eudicots
vvbHLH017	XII	Eudicots
GhbHLH176	XII	Eudicots
BrabHLH112	XII	Eudicots
BrabHLH220	XII	Eudicots
AtbHLH064	XII	Eudicots
Aradu.25NPV.1	XII	Eudicots
GbbHLH046	XII	Gymnosperm
CgbHLH063	XII	Eudicots
PtbHLH129	XII	Eudicots
BrabHLH066	XII	Eudicots
PDK-30s790251g005	XII	Monocots
MabHLH117	XII	Monocots
OsbHLH079	XII	Monocots
ZmbHLH131	XII	Monocots
SbbHLH094	XII	Monocots
PtbHLH182	XII	Eudicots
BrabHLH161	XII	Eudicots
AtbHLH077	XII	Eudicots
GbbHLH015	XII	Gymnosperm
MabHLH108	XII	Monocots
MabHLH172	XII	Monocots
MabHLH231	XII	Monocots
CsbHLH102	XII	Eudicots
BrabHLH060	XII	Eudicots
PmbHLH87	XII	Eudicots
FtbHLH153	XII	Eudicots
AtbHLH050	XII	Eudicots
BrabHLH097	XII	Eudicots
EgrbHLH140	XII	Eudicots
PvbHLH045	XII	Eudicots
Prupe.5G222200.1	XII	Eudicots
GhbHLH334	XII	Eudicots
GhbHLH294	XII	Eudicots
GhbHLH326	XII	Eudicots
NnbHLH97	XII	Eudicots
CsbHLH043	XII	Eudicots
PtbHLH004	XII	Eudicots
CgbHLH75.2	XII	Eudicots
GhbHLH401	XII	Eudicots
SmbHLH002	XII	Lycophytes
BrabHLH139	XII	Eudicots
CsbHLH101	XII	Eudicots
PtbHLH059	XII	Eudicots
MabHLH167	XII	Monocots
CsbHLH100	XII	Eudicots
OsbHLH083	XII	Monocots
MabHLH037	XII	Monocots
MabHLH229	XII	Monocots
Prupe.1G217700.1	XII	Eudicots
CgbHLH137.1	XII	Eudicots
ZmbHLH21	XII	Monocots
AqbHLH046	XII	Eudicots
NnbHLH86	XII	Eudicots
PmbHLH62	XII	Eudicots
PvbHLH032	XII	Eudicots
PtbHLH039	XII	Eudicots
NtbHLH31.3	XII	Eudicots
GhbHLH366	XII	Eudicots
GhbHLH411	XII	Eudicots
GhbHLH079	XII	Eudicots
GhbHLH293	XII	Eudicots
